# AmpliconSuite: an end-to-end workflow for analyzing focal amplifications in cancer genomes

**DOI:** 10.1101/2024.05.06.592768

**Authors:** Jens Luebeck, Edwin Huang, Forrest Kim, Ted Liefeld, Bhargavi Dameracharla, Rohil Ahuja, Daniel Schreyer, Gino Prasad, Michał Adamaszek, Rishaan Kenkre, Tushar Agashe, Devika Torvi, Thorin Tabor, Mădălina Giurgiu, Soyeon Kim, Hoon Kim, Peter Bailey, Roel G.W. Verhaak, Viraj Deshpande, Michael Reich, Paul S. Mischel, Jill Mesirov, Vineet Bafna

## Abstract

Focal amplifications in the cancer genome, particularly extrachromosomal DNA (ecDNA) amplifications, are emerging as a pivotal event in cancer progression across diverse cancer contexts, presenting a paradigm shift in our understanding of tumor dynamics. Simultaneously, identification of the various modes of focal amplifications is bioinformatically challenging. We present AmpliconSuite, a collection of tools that enables robust identification of focal amplifications from whole-genome sequencing data. AmpliconSuite includes AmpliconSuite-pipeline; utilizing the AmpliconArchitect (AA) method, and AmpliconRepository.org; a community-editable website for the sharing of focal amplification calls. We also describe improvements made to AA since its initial release that improve its accuracy and speed. As a proof of principle, we utilized publicly available pan-cancer datasets encompassing 2,525 tumor samples hosted on AmpliconRepository.org to illustrate important properties of focal amplifications, showing ecDNA has higher copy number, and stronger oncogene enrichment, compared to other classes of focal amplifications. Finally, we illustrate how AmpliconSuite-pipeline enables delineation of the various mechanisms by which ecDNA forms.
