## Supplementary Table 1 for "AmpliconSuite: an end-to-end workflow for analyzing focal amplifications in cancer genomes"

### Sheet: Sheet1
sample	AA 2019 time (s)	A 1.3.r2 time (s)	speedup	SRA ID
FF-43	2577.28	1308.19	1.97011	SRS1605480
FF-79	286.368	81.688	3.50563	SRS3024173
FF-39	279.891	117.967	2.37262	SRS1605418
FF-22	11837.5	1711.63	6.91595
KT18	711.292	366.313	1.94176	SRS1605450
FF-17	3554.38	1121.45	3.16945	SRS3024172
FF-41	92.276	121.495	0.759505	SRS1605409
KT20	582.03	479.282	1.21438	SRS1605459
FF-81	2973.71	653.539	4.55017	SRS1605458
KT17	779.86	389.374	2.00286	SRS1605448
FF-36	1316.47	635.801	2.07056	SRS1605417
FF-47	5478.31	1615.23	3.39166	SRS1605422
FF-4	499.766	194.22	2.5732	SRS1605372
FF-6	585.07	292.302	2.00159	SRS1605414
KT48	1992.74	1129.26	1.76464	SRS1605469
KT13	1303.61	1104.58	1.18019	SRS1605433
FF-27	308.162	355.283	0.867371	SRS1605425
FF-5	458.021	272.717	1.67947	SRS1605471
FF-73	686.396	227.926	3.01149	SRS1605460
FF-52	686.396	547.463	1.25378	SRS1605424
FF-49	203.915	71.19	2.86438	SRS1605492
FF-38	533.857	613.511	0.870167	SRS1605394
FF-63	378.722	467.104	0.810787	SRS1605440
FF-23	5077.84	2223.14	2.28408	SRS1605438
FF-1	161.216	121.825	1.32334	SRS1605468
FF-75	86.013	142.638	0.603016	SRS1605410
FF-35	243.459	385.311	0.631851	SRS1605434
KT14	126.56	161.383	0.784221	SRS1605416
FF-19	7169.15	1632.87	4.39053	SRS1605384
FF-3	2233.02	752.245	2.96847	SRS1605371
KT16	1017.34	596.491	1.70555	SRS1605430
FF-77	8962.02	3837.6	2.33532	SRS1605447
FF-40	1892.48	715.325	2.64562	SRS1605435
FF-96	1403.27	811.921	1.72834	SRS1605441
KT9	666.413	361.791	1.84198	SRS1605463
FF-16	6421.51	1143.96	5.61342	SRS1605443
FF-9	324.954	171.915	1.8902	SRS1605404
KT11	2170.69	544.104	3.98948	SRS1605467
FF-55	6416.25	1122.81	5.71446	SRS1605445
FF-95	10644	1565.42	6.79947	SRS3024169
FF-83	1514.81	458.09	3.3068
FF-18	448.192	220.803	2.02983	SRS1605402
FF-98	1564.23	773.394	2.02255	SRS3024165
KT32	6809.94	2169.21	3.13937	SRS1605375
FF-20	5203.83	1170.99	4.44395	SRS3024170
FF-60	163.489	148.763	1.09899	SRS1605411
FF-97	1432.05	646.409	2.21539	SRS3024167
FF-66	1949.25	878.436	2.219
FF-30	569.57	255.102	2.23271	SRS1605478
KT34	794.047	260.898	3.04352	SRS1605378
FF-70	84.726	236.331	0.358506	SRS1605490
FF-91	2050.1	1051.68	1.94936
FF-11	504.183	174.803	2.88429	SRS3024164
FF-24	1410.38	351.025	4.01789	SRS1605473
FF-32	259.162	80.535	3.218	SRS1605436
FF-29	5412.07	799.598	6.76849	SRS1605477
FF-69	306.906	449.679	0.6825	SRS1605489
KT41	284.863	90.314	3.15414	SRS1605386
FF-13	194.401	130.009	1.49529	SRS3024174
FF-90	2113.14	1014.78	2.08235
FF-10	1631.25	337.917	4.82737	SRS1605407
KT19	124.969	52.761	2.36859	SRS1605429
KT59	28486.9	4225.86	6.7411	SRS1605403
FF-31	1345.52	404.372	3.32744	SRS1605479
FF-12	183.996	103.452	1.77856	SRS3024171
FF-89	1858.83	843.433	2.20388
FF-92	3047.57	890.176	3.42355	SRS1605493
FF-84	1901.01	511.788	3.71444
FF-65	1471.23	657.374	2.23804	SRS1605486
FF-82	1928.87	625.053	3.08592
KT10	990.742	490.206	2.02107	SRS1605454
FF-8	422.765	118.468	3.5686	SRS1605401
FF-94	1520.19	499.768	3.04179	SRS1605498
FF-78	403.482	165.931	2.43163
KT31	1406.77	759.383	1.85252	SRS1605374
FF-7	3198.32	518.364	6.17002	SRS1605405
FF-80	728.165	237.986	3.0597	SRS1605491
KT49	467.729	192.554	2.42908	SRS1605391
KT5	10362	1652.01	6.27236	SRS3024168
FF-21	4984.37	1112.84	4.47898	SRS3024166
KT33	294.619	204.797	1.43859	SRS1605377
