## Supplementary Table 2 for "AmpliconSuite: an end-to-end workflow for analyzing focal amplifications in cancer genomes"

### Sheet: Sheet1
Sample	Gene	UID	Sample alias	Classification 2020	WGS source	FISHecDNACount	CopyCount	amplicon_decomposition_class	ecDNA+	BFB+	ecDNA_amplicons
BT474	TADA2A	BT474 TADA2A	FF-23	Non-circular	Turner2017	0.478261	8.71434	Linear	None detected	None detected	0
BT474M1	ERBB2	BT474M1 ERBB2	FF-23	Circular	Turner2017	1.33333	21.1288	Cyclic	Positive	None detected	1
CA718	MDM2	CA718 MDM2	FF-81	Circular	Turner2017	88.5	133.733	Cyclic	Positive	None detected	1
CA718	MYCN	CA718 MYCN	FF-81	Circular	Turner2017	61.2	73.1989	Cyclic	Positive	None detected	1
CA718	PDGFRA	CA718 PDGFRA	FF-81	Circular	Turner2017	102.5	60.6414	Cyclic	Positive	None detected	1
COLO205	CCND3	COLO205 CCND3	KT9	Non-circular	Turner2017	0	12.4121	Linear	None detected	None detected	0
DU145	NFKBIA	DU145 NFKBIA	FF-63	Non-circular	Turner2017	0	6.48136	Linear	None detected	None detected	0
EKVX	ATM	EKVX ATM	FF-43	Distal	Turner2017	0	5.85654	Complex-non-cyclic	None detected	None detected	0
EKVX	RORC	EKVX RORC	FF-43	Non-circular	Turner2017	0.066667	6.47916	Linear	None detected	None detected	0
GBM39	EGFR	GBM39 EGFR	FF-4	Circular	Turner2017	36.625	113.162	Cyclic	Positive	None detected	1
GBM6	EGFR	GBM6 EGFR	FF-3	Circular	Turner2017	9.75	58.3386	Cyclic	Positive	None detected	1
GSC11	EGFR	GSC11 EGFR	FF-1	Non-circular	Turner2017	0	8.222	Complex-non-cyclic	None detected	None detected	0
H23	CCND1	H23 CCND1	FF-36	Non-circular	Turner2017	0.416667	5.76627	Linear	None detected	None detected	0
H23	MYC	H23 MYC	FF-36	Circular	Turner2017	0.5	6.37508	Complex-non-cyclic	None detected	None detected	0
H322	SBDS	H322 SBDS	FF-38	Non-circular	Turner2017	0	8.14742	Linear	None detected	None detected	0
H322	SCAND1	H322 SCAND1	FF-38	Circular	Turner2017	0.125	14.4529	Cyclic	Positive	None detected	1
H460	MYC	H460 MYC	FF-39	Circular	Turner2017	0.8	19.4978	Cyclic	Positive	None detected	1
H522	CCND3	H522 CCND3	FF-40	Circular	Turner2017	2.25	6.71524	Linear	None detected	None detected	0
H522	TNF	H522 TNF	FF-40	Distal	Turner2017	0	3.02887	Linear	None detected	None detected	0
HCC1569	BMP5	HCC1569 BMP5	FF-96	Non-circular	Turner2017	0	17.9196	Linear	None detected	None detected	0
HCC1569	CCNE1	HCC1569 CCNE1	FF-96	Circular	Turner2017	0.1	19.5555	Cyclic	Positive	None detected	1
HCC1569	ERBB2	HCC1569 ERBB2	FF-96	Circular	Turner2017	0.166667	25.9691	Cyclic	Positive	None detected	1
HCC827	CDK4	HCC827 CDK4	FF-19	Distal	Turner2017	0.142857	17.9844	Linear	None detected	None detected	0
HCC827	EGFR	HCC827 EGFR	FF-17	Circular	Deshpande2019	0.3	24.1957	Complex-non-cyclic	None detected	Positive	0
HCC827	ERBB2	HCC827 ERBB2	FF-19	NoAmp	Turner2017	1.6	2	Cyclic	Positive	None detected	1
HCC827	HMGA2	HCC827 HMGA2	FF-19	Non-circular	Turner2017	0	5.12969	Linear	None detected	None detected	0
HCC827	MYC	HCC827 MYC	FF-19	Distal	Turner2017	0.3125	4.26519	Complex-non-cyclic	None detected	None detected	0
HF2354	MYC	HF2354 MYC	HF-2354-61-09D	Circular	deCarvalho2018	24.4	45.3385	Cyclic	Positive	None detected	1
HF2927	EGFR	HF2927 EGFR	HF-2927-60-19D	Circular	deCarvalho2018	21	55.4936	Cyclic	Positive	None detected	1
HF3016	CDK4	HF3016 CDK4	HF-3016-61-12D	Circular	deCarvalho2018	39.4	20.4403	Cyclic	Positive	None detected	2
HF3016	EGFR	HF3016 EGFR	HF-3016-61-12D	Circular	deCarvalho2018	39.4	18.7197	Cyclic	Positive	None detected	2
HF3016	MYC	HF3016 MYC	HF-3016-61-12D	Circular	deCarvalho2018	49.25	17.0266	Cyclic	Positive	None detected	2
HF3055	CDK4	HF3055 CDK4	HF-3055-61-15D	Circular	deCarvalho2018	68	37.5381	Cyclic	Positive	None detected	1
HF3177	CDK4	HF3177 CDK4	HF-3177-01-01D	Circular	deCarvalho2018	34.3	7.37055	Cyclic	Positive	None detected	1
HF3177	EGFR	HF3177 EGFR	HF-3177-01-01D	Circular	deCarvalho2018	34.3	15.6419	Cyclic	Positive	None detected	1
HF3177	MYC	HF3177 MYC	HF-3177-01-01D	Circular	deCarvalho2018	42.8	14.7532	Cyclic	Positive	None detected	1
HF3178	EGFR	HF3178 EGFR	HF-3178-61-02D	Circular	deCarvalho2018	13.13	23.1761	Cyclic	Positive	None detected	1
HF3253	PDGFRA	HF3253 PDGFRA	HF-3253-01-01D	Circular	deCarvalho2018	28.63	19.1195	Cyclic	Positive	None detected	1
HK296	EGFR	HK296 EGFR	FF-5	Circular	Turner2017	14.5	10.6991	Cyclic	Positive	None detected	1
HK296	MDM4	HK296 MDM4	FF-5	Circular	Turner2017	2.83333	24.3453	Cyclic	Positive	None detected	1
HK301	EGFR	HK301 EGFR	FF-6	Distal	Turner2017	18.4	9.90389	Complex-non-cyclic	None detected	None detected	0
HK359	ARID5B	HK359 ARID5B	KT48	Non-circular	Turner2017	0.066667	6.1937	Linear	None detected	None detected	0
HK359	EGFR	HK359 EGFR	KT48	Circular	Turner2017	5	54.6373	Cyclic	Positive	None detected	1
HL-60	MYC	HL-60 MYC	FF-73	Circular	Turner2017	1.3	9.76175	Cyclic	Positive	None detected	1
HOP62	ERCC2	HOP62 ERCC2	FF-41	Non-circular	Turner2017	0.375	8.84696	Linear	None detected	None detected	0
MB002	MYC	MB002 MYC	FF-27	Circular	Turner2017	18.6667	105.068	Cyclic	Positive	None detected	1
MB411FH	MYC	MB411FH MYC	FF-79	Circular	Deshpande2019	39.9167	8.20096	Cyclic	Positive	None detected	1
MCF7	TBX2	MCF7 TBX2	FF-16	Circular	Turner2017	0.277778	30.7283	Cyclic	Positive	None detected	2
OVCAR3	CCNE1	OVCAR3 CCNE1	KT13	Circular	Turner2017	0.272727	10.7709	Complex-non-cyclic	None detected	None detected	0
OVCAR3	PAF1	OVCAR3 PAF1	KT13	Distal	Turner2017	0.2	7.99842	Complex-non-cyclic	None detected	None detected	0
OVCAR5	BRF2	OVCAR5 BRF2	KT14	Non-circular	Turner2017	0.285714	4.62594	Linear	None detected	None detected	0
PC3	MYC	PC3 MYC	FF-77	Circular	Turner2017	21.2727	17.0186	Cyclic	Positive	None detected	2
PC3	TET1	PC3 TET1	FF-77	Distal	Turner2017	0.037037	4.77574	Complex-non-cyclic	None detected	None detected	0
PC9	EGFR	PC9 EGFR	FF-35	Non-circular	Turner2017	0	5.79351	Linear	None detected	None detected	0
RPMI8226	IRF4	RPMI8226 IRF4	FF-75	Non-circular	Turner2017	1.3125	7.80779	Linear	None detected	None detected	0
SF268	MLL	SF268 MLL	FF-47	Circular	Turner2017	0.111111	9.03014	Cyclic	Positive	None detected	2
SF268	MMP8	SF268 MMP8	FF-47	Circular	Turner2017	0.0625	30.238	Cyclic	Positive	None detected	2
SF295	CCND1	SF295 CCND1	FF-49	Distal	Turner2017	1.93333	7.3508	Cyclic	Positive	None detected	1
SKBR3	KCND3	SKBR3 KCND3	FF-22	Non-circular	Turner2017	0.151515	9.61961	Linear	None detected	None detected	0
SKBR3	NFATC2	SKBR3 NFATC2	FF-22	Circular	Turner2017	1.14286	17.6246	Cyclic	Positive	None detected	1
SKMEL2	CCND1	SKMEL2 CCND1	FF-52	Non-circular	Turner2017	0.2	4.59572	Linear	None detected	None detected	0
SKMEL28	CSE1L	SKMEL28 CSE1L	KT16	Distal	Turner2017	0	7.28325	Linear	None detected	None detected	0
SKMEL28	FOXP1	SkMel28 FOXP1	KT16	Distal	Turner2017	0	2	Linear	None detected	None detected	0
SN12C	TNFRSF13B	SN12C TNFRSF13B	KT20	Non-circular	Turner2017	0.0625	7.69801	Linear	None detected	None detected	0
SW620	IGFBP1	SW620 IGFBP1	KT18	Non-circular	Turner2017	0.142857	12.0553	Complex-non-cyclic	None detected	Positive	0
SW620	MYC	Sw620 MYC	KT18	Circular	Turner2017	0.111111	13.198	Cyclic	Positive	None detected	1
