## Supplementary Table 3 for "AmpliconSuite: an end-to-end workflow for analyzing focal amplifications in cancer genomes"

### Sheet: GRCh38
Annotation	Filename in data repo	File source
Reference genome fasta	GCA_000001405.15_GRCh38_no_alt_analysis_set.fa	ftp://ftp.ncbi.nlm.nih.gov/genomes/all/GCA/000/001/405/GCA_000001405.15_GRCh38/seqs_for_alignment_pipelines.ucsc_ids/GCA_000001405.15_GRCh38_no_alt_analysis_set.fna.gz
Mappability exclude file	exclude.cnvnator_100bp.GRCh38.20170403.bed	https://github.com/hall-lab/speedseq/tree/master/annotations
Centromere file	hg38_centromere.bed	https://hgdownload.soe.ucsc.edu/goldenPath/hg38/database/
Segmental duplications	annotations/hg38GenomicSuperDup.tab	https://hgdownload.soe.ucsc.edu/goldenPath/hg38/database/
Mappability scores	hg38full_k35_noMM.mappability.bedgraph	Generated with GEM mappability software using reference genome fasta (with alt contigs filtered out, see Methods - Data repo construction)
Genes	Genes_hg38.gff	http://hgdownload.soe.ucsc.edu/goldenPath/hg38/database/refGene.txt.gz
Oncogene list	AC_oncogene_set_hg38.gff	https://github.com/AmpliconSuite/AmpliconClassifier/blob/main/ampclasslib/resources/combined_oncogene_list.txt
conserved CN gain regions	conserved_gain5_hg38.bed	CNVKit deployed on a panel of normal samples (See Methods - Data repo construction)

### Sheet: mm10
Annotation	Filename in data repo	File source
Reference genome fasta	mm10.fa	https://hgdownload-test.gi.ucsc.edu/goldenPath/mm10/bigZips/
Mappability exclude file	mm10.Hardison.Excludable.full.bed	https://drive.google.com/drive/folders/1sF9m8Y3eZouTZ3IEEywjs2kfHOWFBSJT https://www.biorxiv.org/content/10.1101/2022.11.21.517407v1.full.pdf Augmented with alt/unlocalized/decoy contigs etc. Regions overlapping oncogenes removed from exclude file.
Centromere file	mm10_centromere.bed	https://hgdownload.soe.ucsc.edu/goldenPath/mm10/database/gap.txt.gz chrY centromere added from here: https://www.biostars.org/p/445417/
Segmental duplications	mm10GenomicSuperDup.tab	https://hgdownload.cse.ucsc.edu/goldenPath/mm10/database/genomicSuperDups.txt.gz
Mappability scores	mm10_k35.mappability.bedgraph	generated with GEM mappability tool on mm10.fa without alt contigs, then converted to bedgraph, capping mappability at up to 4 (see Methods - Data repo construction)
Genes	gencode.vM10.basic.annotation.gff3	https://www.gencodegenes.org/mouse/release_M10.html
Oncogene list	AC_oncogene_set_mm10.gff	https://github.com/AmpliconSuite/AmpliconClassifier/blob/main/ampclasslib/resources/combined_oncogene_list.txt Human gene names matched to mouse gene names - matching gene names kept.
conserved CN gain regions	mm10_conserved_gain5.bed	Panel of 40 normal mouse genomes. CNVkit cnr file CN>4.9, with >=20% (8) samples having amplification overlapping. See methods - Data repo construction)

### Sheet: GRCh38 normal samples
HG003	https://github.com/genome-in-a-bottle/giab_data_indexes
HG006	https://github.com/genome-in-a-bottle/giab_data_indexes
NA12878	https://github.com/genome-in-a-bottle/giab_data_indexes
KT58	SRS1605400
KT57	SRS1605399
KT56	SRS1605398
KT55	SRS1605397
KT53	SRS1605396
KT52	SRS1605393
KT51	SRS1605392

### Sheet: mm10 normal samples
129P2/OlaHsd	ERR9883600
129S1/SvImJ	ERR9878960
129S5SvEvBrd	ERR9879206
A/J	ERR9880121
AKR/J	ERR9880122
BALB/cJ	ERR9880211
BTBR	ERR9880388
BUB/BnJ	ERR9880390
C3H/HeH	https://www.ncbi.nlm.nih.gov/sra/ERX1097247[accn]
C3H/HeJ	ERR9880473
C57BL/10J	ERR9880476
C57BL/6NJ	ERR9880493
C57BR/cdJ	ERR9880498
C57L/J	ERR9880539
C58/J	ERR9880600
CAST/EiJ	ERR9880601
CBA/J	ERR9880602
DBA/1J	ERR9880632
DBA/2J	ERR9880647
FVB/NJ	ERR9880654
I/LnJ	ERR9880655
JF1/MsJ	ERR9880673
KK/HiJ	ERR9880674
LEWES/EiJ	ERR9880679
LG/J	ERR9880680
LP/J	ERR9880687
MOLF/EiJ	ERR9880691
NOD/ShiLtJ	ERR9880697
NZB/B1NJ	ERR9880704
NZO/HlLtJ	ERR9880708
NZW/LacJ	ERR9880710
PWK/PhJ	ERR9880720
RF/J	ERR9880784
SEA/GnJ	ERR9880790
SJL/J	ERR9880796
SM/J	ERR9880804
SPRET/EiJ	ERR9880927
ST/bJ	ERR9881367
WSB/EiJ	ERR9882525
ZALENDE/EiJ	ERR9882529
